# Conditional genome-wide associations reveal novel genes

**DOI:** 10.64898/2026.04.08.717258

**Authors:** Emily S. Bellis, Marta Robertson, William W. Booker, Cynthia Rudin, Mariano F. Alvarez

**Author notes:** Corresponding author Correspondence to: Mariano Alvarez. Contributions M.F.A. developed the algorithms, with input from C.R. M.F.A., E.S.B and W.W.B. conducted computational experiments. E.S.B. and M.R. designed validation experiments, and M.R. analyzed experiment results. E.S.B. drafted the manuscript with contributions from all authors. All authors contributed to review and revision.

## Abstract

We introduce two novel approaches for gene discovery based on conditional genome-wide associations. Experimental validation of gene targets identified by our top-performing approach uncovers three genes with a previously unknown role in controlling flowering time in *Arabidopsis*, one of the most well-studied traits in the most well-studied plant genome. This work demonstrates the power of knockoff-based frameworks to uniquely identify novel genes underlying complex traits, a core task across applications in agriculture and human health.
