## Supplemental Tables for "Conditional genome-wide associations reveal novel genes"

### Sheet: Table S1 All significant spectr
Chromosome	Position	SNP	Spectre.p.value	Significant.in.GLMM	Minor.Allele.Freq
Chr1	228985	6694	0.0745161	FALSE	0.00398804
Chr1	566487	18019	0.000689655	FALSE	0.00299103
Chr1	2712492	74959	0.0901449	TRUE	0.17996
Chr1	5817473	172258	0.00388889	FALSE	0.0114656
Chr1	7853372	241863	0.00235294	FALSE	0.0638086
Chr1	9201965	291068	0.000689655	FALSE	0.00697906
Chr1	11456729	395640	0.0180769	FALSE	0.00299103
Chr1	13191579	513597	0.000689655	FALSE	0.00249252
Chr1	14086802	588371	0.000689655	FALSE	0.00149551
Chr1	16345141	686505	0.000689655	FALSE	0.00348953
Chr1	16955871	738057	0.012	FALSE	0.00199402
Chr1	18600904	841194	0.0755556	FALSE	0.00249252
Chr1	21359600	968028	0.000689655	FALSE	0.00199402
Chr1	21996903	1011551	0.000689655	FALSE	0.00199402
Chr1	22068577	1016283	0.0727869	FALSE	0.00448654
Chr1	23198783	1093153	0.000689655	FALSE	0.00348953
Chr1	23536320	1113383	0.0093617	FALSE	0.00598205
Chr1	24338001	1165439	0.0106122	TRUE	0.148554
Chr1	24339560	1165584	0.000689655	TRUE	0.279163
Chr1	24835532	1195469	0.000689655	FALSE	0.00598205
Chr1	25720141	1235881	0.000689655	FALSE	0.00498504
Chr1	26258993	1262495	0.028	TRUE	0.0134596
Chr1	28311265	1336807	0.00432432	FALSE	0.0299103
Chr2	100618	1405749	0.000689655	FALSE	0.00199402
Chr2	1585538	1502053	0.000689655	FALSE	0.0134596
Chr2	2020845	1532093	0.00125	FALSE	0.00548355
Chr2	2393037	1564032	0.00473684	FALSE	0.0234297
Chr2	4318553	1702975	0.0364912	FALSE	0.00548355
Chr2	4956827	1758320	0.0613333	FALSE	0.00398804
Chr2	4979413	1760929	0.000689655	FALSE	0.00249252
Chr2	5408121	1802173	0.0477966	FALSE	0.00398804
Chr2	5440215	1805702	0.00913043	FALSE	0.00149551
Chr2	8656469	2014794	0.0055	FALSE	0.00448654
Chr2	9262223	2038034	0.00744186	FALSE	0.00199402
Chr2	9285330	2039177	0.000689655	FALSE	0.00199402
Chr2	9590291	2052896	0.00909091	FALSE	0.212861
Chr2	12309882	2174651	0.0901449	FALSE	0.0269192
Chr2	13190348	2209652	0.000689655	FALSE	0.00249252
Chr2	14951892	2260135	0.000689655	FALSE	0.0179462
Chr3	136611	2406040	0.0245283	FALSE	0.0179462
Chr3	9337307	2717847	0.0104167	FALSE	0.00648056
Chr3	12214405	2927159	0.00571429	FALSE	0.00249252
Chr3	13069768	3008564	0.00125	FALSE	0.00299103
Chr3	13988244	3066869	0.00181818	FALSE	0.00199402
Chr3	14627057	3110644	0.000689655	FALSE	0.00199402
Chr3	18629623	3431344	0.000689655	TRUE	0.0114656
Chr3	23048212	3575944	0.000689655	FALSE	0.00498504
Chr4	435252	3604798	0.0364912	FALSE	0.401795
Chr4	1892972	3684217	0.000689655	FALSE	0.00398804
Chr4	8053991	4117518	0.00571429	FALSE	0.00299103
Chr5	3188327	4641296	0.000689655	TRUE	0.113161
Chr5	7166219	4762405	0.0055	TRUE	0.0184447
Chr5	8170237	4804010	0.0403448	FALSE	0.0124626
Chr5	8991531	4845768	0.000689655	FALSE	0.00199402
Chr5	10487824	4944592	0.0842424	FALSE	0.00249252
Chr5	12232909	5052026	0.00388889	FALSE	0.00149551
Chr5	12691610	5084146	0.000689655	FALSE	0.00149551
Chr5	13126157	5108580	0.0842424	FALSE	0.00199402
Chr5	13548035	5134757	0.000689655	FALSE	0.00299103
Chr5	15039971	5224012	0.0842424	FALSE	0.00448654
Chr5	18590327	5457600	0.00125	TRUE	0.262712
Chr5	18590501	5457606	0.000689655	TRUE	0.0827517
Chr5	19003195	5479710	0.027037	FALSE	0.0847458
Chr5	19438007	5498470	0.000689655	FALSE	0.00398804
Chr5	23100540	5650302	0.0901449	TRUE	0.0139581
Chr5	23249153	5655250	0.00913043	TRUE	0.341476
Chr5	23281425	5656373	0.000689655	TRUE	0.0129611
Chr5	23288908	5656607	0.0141176	TRUE	0.0119641
Chr5	25105638	5714734	0.000689655	FALSE	0.00348953

### Sheet: Table S2 GDIP-gk-tagged gene mo
Gene	rsid	Significant.in.GLMM	Gene.Description	Primary.Gene.Symbol
AT1G01610	Chr1.228985	FALSE	bifunctional sn-glycerol-3-phosphate 2-O-acyltransferase/phosphatase. Involved in cutin assembly and is functionally redundant with GPAT8.	GLYCEROL-3-PHOSPHATE SN-2-ACYLTRANSFERASE 4 (GPAT4)
AT1G01620	Chr1.228985	FALSE	a member of the plasma membrane intrinsic protein subfamily PIP1. localizes to the plasma membrane and exhibits water transport activity in Xenopus oocyte. expressed ubiquitously and protein level decreases slightly during leaf development. Involved redundantly with PIP1;1/2/4/5 in hydraulics and carbon fixation; regulates the expression of related genes that affect plant growth and development.	PLASMA MEMBRANE INTRINSIC PROTEIN 1C (PIP1C)
AT1G01640	Chr1.228985	FALSE	Putative role in flower development. Comparison of SALK_011721C to Columbia wild type resulted in a trend toward earlier flowering in the mutant (P=0.1) (Stapleton and Woodruff 2009; personal communication).
AT1G01650	Chr1.228985	FALSE	SIGNAL PEPTIDE PEPTIDASE-LIKE 4;(source:Araport11)	SIGNAL PEPTIDE PEPTIDASE-LIKE 4 (SPPL4)
AT1G01630	Chr1.228985	FALSE	Sec14p-like phosphatidylinositol transfer family protein;(source:Araport11)
AT1G02630	Chr1.566487	FALSE	Nucleoside transporter family protein;(source:Araport11)
AT1G02640	Chr1.566487	FALSE	encodes a protein similar to a beta-xylosidase located in the extracellular matrix. This is a member of glycosyl hydrolase family 3 and has six other closely related members.	BETA-XYLOSIDASE 2 (BXL2)
AT1G02650	Chr1.566487	FALSE	Tetratricopeptide repeat (TPR)-like superfamily protein;(source:Araport11)
AT1G08550	Chr1.2712492	TRUE	Violaxanthin deepoxidase involved in xanthophyll cycle.Two major consequences of the npq1 mutation are the absence of zeaxanthin formation in strong light and the partial inhibition of the quenching of singlet excited chlorophylls in the photosystem II light-harvesting complex	NON-PHOTOCHEMICAL QUENCHING 1 (NPQ1)
AT1G08560	Chr1.2712492	TRUE	member of SYP11 syntaxin Gene Family localized in the trans-Golgi network.	SYNTAXIN OF PLANTS 111 (SYP111)
AT1G08570	Chr1.2712492	TRUE	Encodes a member of the thioredoxin family protein. Located in the chloroplast. Shows high activity towards the chloroplast 2-Cys peroxiredoxin A; and poor activity towards the chloroplast NADP-malate dehydrogenase. The mRNA is cell-to-cell mobile.	ATYPICAL CYS HIS RICH THIOREDOXIN 4 (ACHT4)
AT1G08580	Chr1.2712492	TRUE	hypothetical protein;(source:Araport11)
AT1G17010	Chr1.5817473	FALSE	2-oxoglutarate (2OG) and Fe(II)-dependent oxygenase superfamily protein;(source:Araport11)
AT1G17020	Chr1.5817473	FALSE	Encodes a novel member of the Fe(II)/ascorbate oxidase gene family; senescence-related gene.	SENESCENCE-RELATED GENE 1 (SRG1)
AT1G17030	Chr1.5817473	FALSE	hypothetical protein;(source:Araport11)
AT1G17000	Chr1.5817473	FALSE	Encodes an enzyme putatively involved in trehalose biosynthesis. The protein has a trehalose synthase (TPS)-like domain that may or may not be active but no trehalose phosphatase (TPP)-like domain.	TREHALOSE-PHOSPHATASE/SYNTHASE 3 (TPS3)
AT1G22230	Chr1.7853372	FALSE	nucleolar GTP-binding protein;(source:Araport11)
AT1G22240	Chr1.7853372	FALSE	Encodes a member of the Arabidopsis Pumilio (APUM) proteins containing PUF domain (eight repeats of approximately 36 amino acids each). PUF proteins regulate both mRNA stability and translation through sequence-specific binding to the 3' UTR of target mRNA transcripts.	PUMILIO 8 (PUM8)
AT1G26620	Chr1.9201965	FALSE	T-box transcription factor; putative (DUF863);(source:Araport11)
AT1G26630	Chr1.9201965	FALSE	Eukaryotic translation initiation factor 5A-2. Involved in programmed cell death triggered as a response to pseudomonas syringae infection. Loss of function mutants are more resistant to infection. The mRNA is cell-to-cell mobile.	FUMONISIN B1-RESISTANT12 (FBR12)
AT1G31885	Chr1.11456729	FALSE	NOD26-like intrinsic protein 3;(source:Araport11)	NOD26-LIKE INTRINSIC PROTEIN 3;1 (NIP3;1)
AT1G31910	Chr1.11456729	FALSE	GHMP kinase family protein;(source:Araport11)
AT1G35660	Chr1.13191579	FALSE	erythroid differentiation factor-like protein;(source:Araport11)
AT1G43310	Chr1.16345141	FALSE	Nucleotide-sugar transporter family protein;(source:Araport11)
AT1G50220	Chr1.18600904	FALSE	B3 domain protein;(source:Araport11)
AT1G50200	Chr1.18600904	FALSE	Alanyl-tRNA synthetase;(source:Araport11)	ALANYL-TRNA SYNTHETASE (ALATS)
AT1G57660	Chr1.21359600	FALSE	Translation protein SH3-like family protein;(source:Araport11)	RIBOSOMAL PROTEIN EL21X (EL21X)
AT1G57670	Chr1.21359600	FALSE	Toll-Interleukin-Resistance (TIR) domain family protein;(source:Araport11)
AT1G57680	Chr1.21359600	FALSE	plasminogen activator inhibitor;(source:Araport11)	CANDIDATE G-PROTEIN COUPLED RECEPTOR 1 (CAND1)
AT1G59780	Chr1.21996903	FALSE	NB-ARC domain-containing disease resistance protein;(source:Araport11)
AT1G59790	Chr1.21996903	FALSE	Cullin family protein;(source:Araport11)
AT1G59940	Chr1.22068577	FALSE	Type A response regulator highly similar to bacterial two-component response regulators. Rapidly induced by cytokinin. Involved in red-light signaling. Acts redundantly with ARR3 in the control of circadian period in a cytokinin-independent manner.
AT1G59960	Chr1.22068577	FALSE	NAD(P)-linked oxidoreductase superfamily protein;(source:Araport11)
AT1G59970	Chr1.22068577	FALSE	Matrix metalloproteinase important for root development and root bacterial communities. Modulates auxin/ABA signaling rendering the plant sensitive to drought stress and recruiting differential root bacterial communities.	(AT5-MMP)
AT1G59950	Chr1.22068577	FALSE	NAD(P)-linked oxidoreductase superfamily protein;(source:Araport11)
AT1G62640	Chr1.23198783	FALSE	3-ketoacyl-acyl carrier protein synthase III (KAS III)	3-KETOACYL-ACYL CARRIER PROTEIN SYNTHASE III (KAS III)
AT1G62660	Chr1.23198783	FALSE	Glycosyl hydrolases family 32 protein;(source:Araport11)	VACUOLAR INVERTASE 1 (VI1)
AT1G63450	Chr1.23536320	FALSE	Encodes a xyloglucan-specific galacturonosyltransferase (XUT1) that forms the beta-d-galactosyluronic acid-(1->2)-alpha-d-xylosyl linkage.	ROOT HAIR SPECIFIC 8 (RHS8)
AT1G63460	Chr1.23536320	FALSE	Encodes GPX8 (glutathione peroxidase 8). Involved in the suppression of oxidative damages in nucleus and cytosol. The mRNA is cell-to-cell mobile.	GLUTATHIONE PEROXIDASE 8 (GPX8)
AT1G63470	Chr1.23536320	FALSE	AT hook motif DNA-binding family protein;(source:Araport11)	AT-HOOK MOTIF NUCLEAR LOCALIZED PROTEIN 5 (AHL5)
AT1G63480	Chr1.23536320	FALSE	AT hook motif DNA-binding family protein;(source:Araport11)	AT-HOOK MOTIF NUCLEAR LOCALIZED PROTEIN 12 (AHL12)
AT1G65480	Chr1.24338001	TRUE	FT; together with LFY; promotes flowering and is antagonistic with its homologous gene; TERMINAL FLOWER1 (TFL1). Together with TSF; it plays an antagonistic role to TFL1 in the determination of inflorescence meristem identity. FT is expressed in leaves and is induced by long day treatment. Either the FT mRNA or protein is translocated to the shoot apex where it induces its own expression. Recent …
AT1G65481	Chr1.24338001	TRUE	transmembrane protein;(source:Araport11)
AT1G65483	Chr1.24338001	TRUE	hypothetical protein;(source:Araport11)
AT1G65481	Chr1.24339560	TRUE	transmembrane protein;(source:Araport11)
AT1G65483	Chr1.24339560	TRUE	hypothetical protein;(source:Araport11)
AT1G66560	Chr1.24835532	FALSE	member of WRKY Transcription Factor; Group III	WRKY DNA-BINDING PROTEIN 64 (WRKY64)
AT1G66570	Chr1.24835532	FALSE	sucrose-proton symporter 7;(source:Araport11)	SUCROSE-PROTON SYMPORTER 7 (SUC7)
AT1G66580	Chr1.24835532	FALSE	senescence associated gene 24;(source:Araport11)	SENESCENCE ASSOCIATED GENE 24 (SAG24)
AT1G68540	Chr1.25720141	FALSE	NAD(P)-binding Rossmann-fold superfamily protein;(source:Araport11)	TETRAKETIDE ALPHA-PYRONE REDUCTASE 2 (TKPR2)
AT1G69780	Chr1.26258993	TRUE	Encodes a homeodomain leucine zipper class I (HD-Zip I) protein which is expressed during the seed-to-seedling transition; regulates some of the network nodes; and affects late seedling establishment. Knock-out mutants for athb13 showed increased primary root length as compared with wild type (Col-0) seedlings; suggesting that this transcription factor is a negative regulator of early root growth…	(ATHB13)
AT1G75420	Chr1.28311265	FALSE	UDP-Glycosyltransferase superfamily protein;(source:Araport11)
AT1G75430	Chr1.28311265	FALSE	BEL1-like homeodomain 11;(source:Araport11)	BEL1-LIKE HOMEODOMAIN 11 (BLH11)
AT1G75440	Chr1.28311265	FALSE	ubiquitin-conjugating enzyme 16;(source:Araport11)	UBIQUITIN-CONJUGATING ENZYME 16 (UBC16)
AT1G75450	Chr1.28311265	FALSE	This gene used to be called AtCKX6. It encodes a protein whose sequence is similar to cytokinin oxidase/dehydrogenase; which catalyzes the degradation of cytokinins.	CYTOKININ OXIDASE 5 (CKX5)
AT2G01140	Chr2.100618	FALSE	Plastid localized fructose 1;6-bisphosphate aldolase; a CBB pathway enzyme.	PIGMENT DEFECTIVE 345 (PDE345)
AT2G01150	Chr2.100618	FALSE	Encodes a RING-H2 finger protein that is expressed in vascular tissue; root tips; embryos and pistils.
AT2G01160	Chr2.100618	FALSE	pre-tRNA tRNA-Asn (anticodon: GTT);(source:Araport11; TAIR10)
AT2G01170	Chr2.100618	FALSE	Encodes a bidirectional amino acid transporter that can transport ala; arg; glu and lys; GABA but not pro with both export and import activity. Its expression is localized in the vascular tissues suggesting a function in amino acids export from the phloem into sink tissue.	BIDIRECTIONAL AMINO ACID TRANSPORTER 1 (BAT1)
AT2G01175	Chr2.100618	FALSE	transmembrane protein;(source:Araport11)
AT2G04540	Chr2.1585538	FALSE	Encodes a mitochondrial beta-ketoacyl-ACP synthase.	MITOCHONDRIAL BETA-KETOACYL-ACP SYNTHASE (MTKAS)
AT2G04560	Chr2.1585538	FALSE	transferases; transferring glycosyl groups;(source:Araport11)	LIPID X B (LPXB)
AT2G04550	Chr2.1585538	FALSE	Encodes a protein phosphatase that interacts with MPK12; but not with other MAP kinases. It can dephosphorylate a dually phosphorylated MPK12 in vitro and can inactivate MPK12 in vivo. ibr5 mutants have reduced sensitivity to auxin and abscisic acid. IBR5 promotes auxin responses; including auxin-inducible transcription; differently than the TIR1 auxin receptor and without destabilizing Aux/IAA r…	INDOLE-3-BUTYRIC ACID RESPONSE 5 (IBR5)
AT2G05510	Chr2.2020845	FALSE	Glycine-rich protein family;(source:Araport11)
AT2G05518	Chr2.2020845	FALSE	other_RNA;(source:Araport11)
AT2G10950	Chr2.4318553	FALSE	BSD domain-containing protein;(source:Araport11)
AT2G13150	Chr2.5440215	FALSE	Basic-leucine zipper (bZIP) transcription factor family protein;(source:Araport11)	BASIC LEUCINE-ZIPPER 31 (BZIP31)
AT2G20060	Chr2.8656469	FALSE	Ribosomal protein L4/L1 family;(source:Araport11)	RIBOSOMAL PROTEIN UL4M (UL4M)
AT2G20050	Chr2.8656469	FALSE	possible interacting protein of CAP1
AT2G21650	Chr2.9262223	FALSE	RSM1 is a member of a small sub-family of single MYB transcription factors. Analysis of overexpressin lines indicate its involvement during early morphogenesis.	MATERNAL EFFECT EMBRYO ARREST 3 (MEE3)
AT2G21655	Chr2.9262223	FALSE	ECA1 gametogenesis family protein (DUF784);(source:Araport11)
AT2G21660	Chr2.9262223	FALSE	Encodes a small glycine-rich RNA binding protein that is part of a negative-feedback loop through which AtGRP7 regulates the circadian oscillations of its own transcript. Gene expression is induced by cold. GRP7 appears to promote stomatal opening and reduce tolerance under salt and dehydration stress conditions; but; promotes stomatal closing and thereby increases stress tolerance under conditio…	COLD, CIRCADIAN RHYTHM, AND RNA BINDING 2 (CCR2)
AT2G21670	Chr2.9262223	FALSE	pre-tRNA tRNA-Leu (anticodon: AAG);(source:Araport11; TAIR10)
AT2G21730	Chr2.9285330	FALSE	cinnamyl alcohol dehydrogenase homolog 2;(source:Araport11)	CINNAMYL ALCOHOL DEHYDROGENASE HOMOLOG 2 (CAD2)
AT2G21740	Chr2.9285330	FALSE	Encodes a small cysteine-rich protein that is secreted by the egg cell during gamete interactions. The regulated secretion of EC1 by the egg cell upon sperm-egg interaction is proposed to ensure the appropriate localization of the cell-fusion machinery in distinct sperm membrane domains to accomplish gamete fusion.	EGG CELL 1.2 (EC1.2)
AT2G21750	Chr2.9285330	FALSE	Encodes a small cysteine-rich protein that is secreted by the egg cell during gamete interactions. The regulated secretion of EC1 by the egg cell upon sperm-egg interaction is proposed to ensure the appropriate localization of the cell-fusion machinery in distinct sperm membrane domains to accomplish gamete fusion.	EGG CELL 1.3 (EC1.3)
AT2G21760	Chr2.9285330	FALSE	tRNA-Leu (anticodon: GAG)
AT2G21770	Chr2.9285330	FALSE	cellulose synthase; related to CESA6.	CELLULOSE SYNTHASE A9 (CESA9)
AT2G22560	Chr2.9590291	FALSE	Kinase interacting (KIP1-like) family protein;(source:Araport11)	NETWORKED 2D (NET2D)
AT2G22570	Chr2.9590291	FALSE	encodes a nicotinamidase that converts nicotinamide into nicotinic acid. As such the encoded enzyme is involved in the pyridine nucleotide salvage pathway which may be connected to the de novo NAD biosynthesis through the ABA signaling pathway.	NICOTINAMIDASE 1 (NIC1)
AT2G22580	Chr2.9590291	FALSE	pre-tRNA tRNA-Ala (anticodon: CGC);(source:Araport11; TAIR10)
AT2G22590	Chr2.9590291	FALSE	UDP-Glycosyltransferase superfamily protein;(source:Araport11)
AT2G28690	Chr2.12309882	FALSE	TOX high mobility group box protein; putative (DUF1635);(source:Araport11)
AT2G30980	Chr2.13190348	FALSE	Encodes a GSK3-like protein kinase. This protein can interact with the BZR1 protein involved in brassinosteroid-mediated signaling in a Y2H assay and promotes BZR1 phosphorylation in protoplasts.	SHAGGY-RELATED PROTEIN KINASE DZETA (SKdZeta)
AT2G30984	Chr2.13190348	FALSE	Natural antisense transcript overlaps with AT2G30985;(source:Araport11)
AT2G30985	Chr2.13190348	FALSE	hypothetical protein;(source:Araport11)
AT2G31005	Chr2.13190348	FALSE	Encodes a Cysteine-rich peptide (CRP) family protein
AT2G31010	Chr2.13190348	FALSE	Member of the B1 subgroup of RAF kinases; phosphorylates SnRK2.6KR and Ser171 in the activation loop.	(RAF13)
AT2G30990	Chr2.13190348	FALSE	arginine N-methyltransferase; putative (DUF688);(source:Araport11)
AT2G35605	Chr2.14951892	FALSE	SWIB/MDM2 domain superfamily protein;(source:Araport11)	(SWIB6)
AT2G35610	Chr2.14951892	FALSE	Encodes an arabinosyltransferase that modifies extensin proteins in root hair cells.	XYLOGLUCANASE 113 (XEG113)
AT2G35612	Chr2.14951892	FALSE	copper amine oxidase family protein;(source:Araport11)
AT3G01350	Chr3.136611	FALSE	Major facilitator superfamily protein;(source:Araport11)
AT3G01360	Chr3.136611	FALSE	plant viral-response family protein (DUF716);(source:Araport11)
AT3G01370	Chr3.136611	FALSE	Encodes a protein containing a CRM domain that is involved in group I and group II intron splicing.	CRM FAMILY MEMBER 2 (CFM2)
AT3G25640	Chr3.9337307	FALSE	MIZU-KUSSEI-like protein (Protein of unknown function; DUF617);(source:Araport11)
AT3G25650	Chr3.9337307	FALSE	SKP1-like 15;(source:Araport11)	SKP1-LIKE 15 (SK15)
AT3G25655	Chr3.9337307	FALSE	Similar to Inflorescence Deficient in Abscission (IDA). Involved in floral organ abscission.	INFLORESCENCE DEFICIENT IN ABSCISSION (IDA)-LIKE 1 (IDL1)
AT3G25660	Chr3.9337307	FALSE	Amidase family protein;(source:Araport11)
AT3G32050	Chr3.13069768	FALSE	hypothetical protein;(source:Araport11)
AT3G50250	Chr3.18629623	TRUE	transmembrane protein;(source:Araport11)
AT3G50260	Chr3.18629623	TRUE	Encodes a member of the DREB subfamily A-5 of ERF/AP2 transcription factor family. The protein contains one AP2 domain. Involved in defense and freezing stress responses. There are 16 members in this subfamily including RAP2.1; RAP2.9 and RAP2.10. The mRNA is cell-to-cell mobile.	COOPERATIVELY REGULATED BY ETHYLENE AND JASMONATE 1 (CEJ1)
AT3G50240	Chr3.18629623	TRUE	Encodes a kinesin-related protein.	(KICP-02)
AT3G62270	Chr3.23048212	FALSE	BOR2 is involved in efficient borate crosslinking of rhamnogalacturonan II in cell walls under boron limitation.	REQUIRES HIGH BORON 2 (BOR2)
AT3G62280	Chr3.23048212	FALSE	GDSL-motif esterase/acyltransferase/lipase. Enzyme group with broad substrate specificity that may catalyze acyltransfer or hydrolase reactions with lipid and non-lipid substrates.
AT3G62285	Chr3.23048212	FALSE	pre-tRNA tRNA-Phe (anticodon: GAA);(source:Araport11; TAIR10)
AT3G62290	Chr3.23048212	FALSE	A member of ARF GTPase family. A thaliana has 21 members of this family; known to be essential for vesicle coating and uncoating and functions in GTP-binding. The gene is shown to play a role in cell division; cell expansion and cellulose production using antisense construct. The mRNA is cell-to-cell mobile.	ADP-RIBOSYLATION FACTOR A1E (ARFA1E)
AT4G00990	Chr4.435252	FALSE	jJumonji-domain-containing H3K9 histone demethylase. Loss of function mutants are susceptible to bacterial infection and early flowering.	JMJC DOMAIN-CONTAINING PROTEIN 27 (JMJ27)
AT4G01000	Chr4.435252	FALSE	Ubiquitin-like superfamily protein;(source:Araport11)	SILENCING DEFECTIVE 2 (SDE2)
AT4G01010	Chr4.435252	FALSE	member of Cyclic nucleotide gated channel family	CYCLIC NUCLEOTIDE-GATED CHANNEL 13 (CNGC13)
AT4G01020	Chr4.435252	FALSE	Similar to DRIF1.
AT4G03960	Chr4.1892972	FALSE	Encodes an atypical dual-speci&#64257;city phosphatase involved in the negative regulation of defense response to a bacterial pathogen; P. syringae pv. tomato.	PLANT AND FUNGI ATYPICAL DUAL-SPECI&#64257;CITY PHOSPHATASE 4 (PFA-DSP4)
AT4G03965	Chr4.1892972	FALSE	RING/U-box superfamily protein;(source:Araport11)
AT4G13930	Chr4.8053991	FALSE	Encodes a serine hydroxymethyltransferase maximally expressed in root; involved in S-adenosyl-L-methionine biosynthesis; recycling of S-ademosylmethionine-dependent methylation; methionine formation; TCA cycle; carbohydrate metabolism and glycolysis.	SERINE HYDROXYMETHYLTRANSFERASE 4 (SHM4)
AT4G13940	Chr4.8053991	FALSE	Encodes a S-adenosyl-L-homocysteine hydrolase required for DNA methylation-dependent gene silencing. The mRNA is cell-to-cell mobile.	HOMOLOGY-DEPENDENT GENE SILENCING 1 (HOG1)
AT4G13950	Chr4.8053991	FALSE	Member of a diversely expressed predicted peptide family showing sequence similarity to tobacco Rapid Alkalinization Factor (RALF); and is believed to play an essential role in the physiology of Arabidopsis. Consists of a single exon and is characterized by a conserved C-terminal motif and N-terminal signal peptide.	RALF-LIKE 31 (RALFL31)
AT5G10150	Chr5.3188327	TRUE	SOK2 is a DUF966 domain containing protein of unknown function. Expressed in discrete domains of the PM. In root endodermis and embryo; expression is in inner basal edges and in basal	SOSEKI2 (SOK2)
AT5G10160	Chr5.3188327	TRUE	Thioesterase superfamily protein;(source:Araport11)
AT5G10170	Chr5.3188327	TRUE	myo-inositol-1-phosphate synthase isoform 3.Expressed in leaf; root and silique. Immunolocaliazation experiments with an antibody recognizing MIPS1; MIPS2; and MIPS3 showed endosperm localization.	MYO-INOSITOL-1-PHOSPHATE SYNTHASE 3 (MIPS3)
AT5G10180	Chr5.3188327	TRUE	Encodes a low-affinity sulfate transporter expressed in the root cap and central cylinder; where it is induced by sulfur starvation. Expression in the shoot vascular system is not induced by sulfur starvation.	SULFATE TRANSPORTER 2;1 (SULTR2;1)
AT5G21090	Chr5.7166219	TRUE	Leucine-rich repeat (LRR) family protein;(source:Araport11)
AT5G21100	Chr5.7166219	TRUE	Plant L-ascorbate oxidase;(source:Araport11)	(MCO2)
AT5G21080	Chr5.7166219	TRUE	Part of a nanodomain complex that tethers PI4K&#945;1 to the plasma membrane.	EFR3 OF PLANT 1 (EFOP1)
AT5G24140	Chr5.8170237	FALSE	Encodes a protein with similarity to squalene monoxygenases.	SQUALENE MONOOXYGENASE 2 (SQP2)
AT5G24150	Chr5.8170237	FALSE	squalene monooxygenase gene homolog	(SQP1)
AT5G25810	Chr5.8991531	FALSE	encodes a member of the DREB subfamily A-4 of ERF/AP2 transcription factor family (TINY). The protein contains one AP2 domain. There are 17 members in this subfamily including TINY. Ectopic or overexpression of this gene in a Ds tagged line has reduced cell expansion. The expression of this gene is induced by ethylene and light and appears to stimulate cytokinin biosynthesis.	TINY (tny)
AT5G28510	Chr5.10487824	FALSE	beta glucosidase 24;(source:Araport11)	BETA GLUCOSIDASE 24 (BGLU24)
AT5G35338	Chr5.13548035	FALSE	Protein containing a putative methyl-CpG-binding domain.Has sequence similarity to human MBD proteins.	METHYL-CPG-BINDING DOMAIN 12 (MBD12)
AT5G37800	Chr5.15039971	FALSE	Basic helix-loop-helix transcription factor similar to RHD6. Acts redundantly with RHD6 in root hair development.	RHD SIX-LIKE 1 (RSL1)
AT5G45810	Chr5.18590327	TRUE	Encodes a member of the SNF1-related kinase (SnRK) gene family (SnRK3.5); which has also been reported as a member of the CBL-interacting protein kinases (CIPK19).	CBL-INTERACTING PROTEIN KINASE 19 (CIPK19)
AT5G45820	Chr5.18590327	TRUE	Encodes a CBL-interacting serine/threonine protein kinase comprised of an N-terminal kinase catalytic domain similar to SNF1/AMPK and a unique C-terminal regulatory domain.	CBL-INTERACTING PROTEIN KINASE 20 (CIPK20)
AT5G45830	Chr5.18590327	TRUE	Encodes DOG1 (DELAY OF GERMINATION 1). A quantitative trait locus involved in the control of seed dormancy. Belongs to a novel plant-specific gene family whose members include: DOG1-like 1-4 (DOGL1-4; At4g18660; At4g18680; At4g18690; At4g18650 respectively) and DOG1. DOG1 expression is seed-specific.	DELAY OF GERMINATION 1 (DOG1)
AT5G45840	Chr5.18590327	TRUE	Encodes a leucine-rich-repeat RLK that is localized to the plasma membrane of pollen tubes and functions with MIK1/2 as the male receptor of the pollen tube chemo-attractant LURE1.MDIS1 forms a complex with MIK1/2 and binds LURE1.	MALE DISCOVERER1 (MDIS1)
AT5G45810	Chr5.18590501	TRUE	Encodes a member of the SNF1-related kinase (SnRK) gene family (SnRK3.5); which has also been reported as a member of the CBL-interacting protein kinases (CIPK19).	CBL-INTERACTING PROTEIN KINASE 19 (CIPK19)
AT5G45820	Chr5.18590501	TRUE	Encodes a CBL-interacting serine/threonine protein kinase comprised of an N-terminal kinase catalytic domain similar to SNF1/AMPK and a unique C-terminal regulatory domain.	CBL-INTERACTING PROTEIN KINASE 20 (CIPK20)
AT5G45830	Chr5.18590501	TRUE	Encodes DOG1 (DELAY OF GERMINATION 1). A quantitative trait locus involved in the control of seed dormancy. Belongs to a novel plant-specific gene family whose members include: DOG1-like 1-4 (DOGL1-4; At4g18660; At4g18680; At4g18690; At4g18650 respectively) and DOG1. DOG1 expression is seed-specific.	DELAY OF GERMINATION 1 (DOG1)
AT5G45840	Chr5.18590501	TRUE	Encodes a leucine-rich-repeat RLK that is localized to the plasma membrane of pollen tubes and functions with MIK1/2 as the male receptor of the pollen tube chemo-attractant LURE1.MDIS1 forms a complex with MIK1/2 and binds LURE1.	MALE DISCOVERER1 (MDIS1)
AT5G46830	Chr5.19003195	FALSE	Calcium-binding transcription factor involved in salt stress signaling.	NACL-INDUCIBLE GENE 1 (NIG1)
AT5G46840	Chr5.19003195	FALSE	RNA-binding (RRM/RBD/RNP motifs) family protein;(source:Araport11)
AT5G47990	Chr5.19438007	FALSE	Encodes an endomembrane system-expressed member of the CYP705A family of cytochrome P450 enzymes. It appears to catalyze the addition of a double bond to thalian-diol at carbon 15. Reduced levels of THAD expression lead to a build up of thalian-diol in root extracts. thad1-1 mutants also have longer roots than wild type seedlings and show altered gravitropic responses.	CYTOCHROME P450, FAMILY 705, SUBFAMILY A, POLYPEPTIDE 5 (CYP705A5)
AT5G57070	Chr5.23100540	TRUE	hydroxyproline-rich glycoprotein family protein;(source:Araport11)
AT5G57080	Chr5.23100540	TRUE	transmembrane protein;(source:Araport11)
AT5G57090	Chr5.23100540	TRUE	Encodes an auxin efflux carrier that is similar to bacterial membrane transporters. Root-specific role in the transport of auxin. Acts downstream of CTR1 and ethylene biosynthesis; in the same pathway as EIN2 and AUX1; and independent from EIN3 and EIN5/AIN1 pathway. In the root; the protein localizes apically in epidermal and lateral root cap cells and predominantly basally in cortical cells. Fu…	ETHYLENE INSENSITIVE ROOT 1 (EIR1)
AT5G57360	Chr5.23249153	TRUE	Encodes clock-associated PAS protein ZTL; Also known as FKF1-like protein 2 or ADAGIO1(ADO1). A protein containing a PAS domain ZTL contributes to the plant fitness (carbon fixation; biomass) by influencing the circadian clock period. ZTL is the F-box component of an SCF complex implicated in the degradation of TOC1.	ZEITLUPE (ZTL)
AT5G57370	Chr5.23249153	TRUE	U4/U6.U5 small nuclear ribonucleoprotein;(source:Araport11)
AT5G57390	Chr5.23249153	TRUE	Encodes a member of the AP2 family of transcriptional regulators. May be involved in germination and seedling growth. Mutants are resistant to ABA analogs and are resistant to high nitrogen concentrations.essential for the developmental transition between the embryonic and vegetative phases in plants. Overexpression results in the formation of somatic embryos on cotyledons. It is also required to…	AINTEGUMENTA-LIKE 5 (AIL5)
AT5G57380	Chr5.23249153	TRUE	Encodes a plant homeodomain protein VERNALIZATION INSENSITIVE 3 (VIN3). In planta VIN3 and VRN2; VERNALIZATION 2; are part of a large protein complex that can include the polycomb group (PcG) proteins FERTILIZATION INDEPENDENT ENDOSPERM (FIE); CURLY LEAF (CLF); and SWINGER (SWN or EZA1). The complex has a role in establishing FLC (FLOWERING LOCUS C) repression during vernalization.	VERNALIZATION INSENSITIVE 3 (VIN3)
AT5G57460	Chr5.23281425	TRUE	TPLATE complex subunit involved in clathirin mediated endocytosis.	TPLATE COMPLEX MUNISCIN-LIKE (TML)
AT5G57480	Chr5.23281425	TRUE	P-loop containing nucleoside triphosphate hydrolases superfamily protein;(source:Araport11)
AT5G57490	Chr5.23281425	TRUE	Encodes a voltage-dependent anion channel (VDAC: AT3G01280/VDAC1; AT5G67500/VDAC2; AT5G15090/VDAC3; AT5G57490/VDAC4; AT5G15090/VDAC5). VDACs are reported to be porin-type; beta-barrel diffusion pores. They are prominently localized in the outer mitochondrial membrane and are involved in metabolite exchange between the organelle and the cytosol.	VOLTAGE DEPENDENT ANION CHANNEL 4 (VDAC4)
AT5G57500	Chr5.23281425	TRUE	Galactosyltransferase family protein;(source:Araport11)
AT5G57490	Chr5.23288908	TRUE	Encodes a voltage-dependent anion channel (VDAC: AT3G01280/VDAC1; AT5G67500/VDAC2; AT5G15090/VDAC3; AT5G57490/VDAC4; AT5G15090/VDAC5). VDACs are reported to be porin-type; beta-barrel diffusion pores. They are prominently localized in the outer mitochondrial membrane and are involved in metabolite exchange between the organelle and the cytosol.	VOLTAGE DEPENDENT ANION CHANNEL 4 (VDAC4)
AT5G57500	Chr5.23288908	TRUE	Galactosyltransferase family protein;(source:Araport11)
AT5G57510	Chr5.23288908	TRUE	cotton fiber protein;(source:Araport11)
AT5G62540	Chr5.25105638	FALSE	Encodes a protein predicted to be an E2 ubiquitin conjugating enzyme. It appears homologous to the RAD6 protein in yeast implicated in histone ubiquitination; but; UBC3 has not been experimentally associated with this process.	UBIQUITIN-CONJUGATING ENZYME 3 (UBC3)
AT5G62550	Chr5.25105638	FALSE	microtubule-associated futsch-like protein;(source:Araport11)
AT5G62560	Chr5.25105638	FALSE	Plant U-box type E3 ubiquitin ligase (PUB).	PLANT U-BOX 41 (PUB41)
AT5G62530	Chr5.25105638	FALSE	Encodes mitochondrial Delta-pyrroline-5-carboxylate dehydrogenase. Involved in the catabolism of proline to glutamate; protection from proline toxicity; and the remobilization of carbon and nitrogen from senescing leaves. Induced at pathogen infection sites. P5CDH and SRO5 (an overlapping gene in the sense orientation) generate 24-nt and 21-nt siRNAs; which together are components of a regulatory…	ALDEHYDE DEHYDROGENASE 12A1 (ALDH12A1)

### Sheet: Table S3 Experimental validatio
Chromosome	Position	Gene	Hit.in.Gene	Arabidopsis.Mutant.Line	Experiment.Validation.P.Value	Gene.Description	Notes
1	5817473	AT1G17000	FALSE	SALK_203125C	0.4	trehalose-phosphatatase/synthase 3
1	5817473	AT1G17010	FALSE	SALK_056936C	0.003	2-oxoglutarate (2OG) and Fe(II)-dependent oxygenase superfamily protein
1	5817473	AT1G17020	FALSE	SALK_061288C	0.89	senescence-related gene 1
1	5817473	AT1G17030	FALSE	SALK_045819	0.4	hypothetical protein
1	7853372	AT1G22230	FALSE	SALK_024484C	0.24	nucleolar GTP-binding protein
1	7853372	AT1G22240	TRUE	SALK_133903C	not tested (poor germination)	Encodes a member of the AFrabidopsis Pumilio (APUM) proteins containing PUF domain (eight repeats of approximately 36 amino acids each)	differentially expressed in early/late flowering https://pmc.ncbi.nlm.nih.gov/articles/PMC8418433/
1	28311265	AT1G75420	FALSE	SALK_019057C	1	UDP-Glycosyltransferase superfamily protein
1	28311265	AT1G75430	FALSE	SALK_067443C	1	VAAMANA-a BEL1-like homeodomain protein, interacts with KNOX proteins BP and STM and regulates inflorescence stem growth in Arabidopsis
1	28311265	AT1G75440	FALSE	SALK_036541C	1	ubiquitin-conjugating enzyme 16
1	28311265	AT1G75450	FALSE	SALK_064735C	1	cytokinin oxidase 5	knockout causes more flowers to form https://pmc.ncbi.nlm.nih.gov/articles/PMC3051259/
2	1585538	AT2G04540	FALSE	CS868820	0.095	Encodes a mitochondrial beta-ketoacyl-ACP synthase	lipid biosynthesis, expressed in pollen https://www.sciencedirect.com/science/article/pii/S1674205214603737
2	1585538	AT2G04560	FALSE	SALK_208279C	0.3	transferases, transferring glycosyl groups
2	1585538	AT2G04550	FALSE	SALK_072938C	1	Encodes a protein phosphatase that interacts with MPK12, but not with other MAP kinases. It plays a role in male gametophyte development, auxin and TCP growth regulatory pathways.
2	9590291	AT2G22560	FALSE	SALK_042729C	0.78	Kinase interacting (KIP1-like) family protein
2	9590291	AT2G22570	TRUE	SALK_131410C	0.007	encodes a nicotinamidase that converts nicotinamide into nicotinic acid. As such the encoded enzyme is involved in the pyridine nucleotide ...
2	9590291	AT2G22580	FALSE	N/A (no line found)	not tested	pre-tRNA tRNA-Ala
2	9590291	AT2G22590	FALSE	SALK_088702C	1	UDP-Glycosyltransferase superfamily protein
2	12309882	AT2G28690	FALSE	SALK_048965C	0.16	TOX high mobility group box protein, putative	hit is ~8kb away from agamous like 46
2	14951892	AT2G35605	FALSE	SALK_014325C	0.24	SWIB/MDM2 domain superfamily protein
2	14951892	AT2G35610	FALSE	SALK_066991C	0.48	Encodes an arabinosyltransferase that modifies extensin proteins in root hair cells
2	14951892	AT2G35612	FALSE	N/A (no line found)	not tested	Copper amine oxidase family protein
3	136611	AT3G01350	FALSE	SALK_106183C	0.21	Major facilitator superfamily protein
3	136611	AT3G01360	TRUE	SALK_032659C	0.78	plant viral-response family protein (DUF716)	This line had polymorphisms in AT3G01360 and AT3G01370
3	136611	AT3G01370	FALSE	SALK_032659C	0.78	Encodes a protein containing a CRM domain that is involved in group I and group II intron splicing	This line had polymorphisms in AT3G01360 and AT3G01370
4	435252	AT4G00990	FALSE	SALK_131899C	0.025	Transcription factor jumonji (jmjC) domain-containing protein
4	435252	AT4G01000	FALSE	SALK_114391C	1	Ubiquitin-like protein; interacts with LIKE HETEROCHROMATIN PROTEIN 1 to regulate anthocyanin biosynthesis
4	435252	AT4G01010	TRUE	SALK_057742C	0.03	member of Cyclic nucleotide gated channel family
4	435252	AT4G01020	FALSE	SALK_099515C	0.6	Similar to DRIF1. Part of complex with DCS1/2/3/4/5. DCS1 is spliceosomal component which gets ubiquinated and degraded through COP1 under light-induced IR
5	8170237	AT5G24140	FALSE	SALK_040805C	not tested (poor germination)	Encodes a protein with similarity to squalene monoxygenases
5	8170237	AT5G24150	FALSE	SALK_024504C	1	squalene monooxygenase gene homolog
5	19003195	AT5G46830	TRUE	SALK_119765C	0.24	Calcium-binding transcription factor involved in salt stress signaling
5	19003195	AT5G46840	FALSE	SALK_096775C	0.83	RNA-binding (RRM/RBD/RNP motifs) family protein

### Sheet: Table S4 Survival Analysis
Accession	Trait	ChiSq	p_value
SALK_056936C	Flowering	9.33796	0.00224455
SALK_131410C	Flowering	6.12418	0.0133345
SALK_057742C	Flowering	4.62111	0.0315808
SALK_131899C	Flowering	4.57868	0.0323722
SALK_066991C	Flowering	3.97493	0.0461823
CS868820	Flowering	3.83749	0.0501186
SALK_024484C	Flowering	3.43738	0.0637368
SALK_119765C	Flowering	3.41773	0.0644998
SALK_106183C	Flowering	3.3942	0.0654261
SALK_208279C	Flowering	2.59198	0.107406
SALK_045819	Flowering	2.29747	0.129585
SALK_203125C	Flowering	2.07318	0.149908
SALK_014325C	Flowering	2.06396	0.150818
SALK_048965C	Flowering	1.7192	0.189797
SALK_099515C	Flowering	1.50222	0.22033
SALK_061288C	Flowering	1.27874	0.258134
SALK_072938C	Flowering	1.18367	0.27661
SALK_042729C	Flowering	1.1628	0.280885
SALK_032659C	Flowering	0.724114	0.394798
SALK_096775C	Flowering	0.668543	0.41356
SALK_088702C	Flowering	0.400745	0.526705
SALK_067443C	Flowering	0.227812	0.633151
SALK_064735C	Flowering	0.0931309	0.760234
SALK_024504C	Flowering	0.0758815	0.782958
SALK_036541C	Flowering	0.0214808	0.883477
SALK_019057C	Flowering	0.0052977	0.941977
SALK_114391C	Flowering	0.00122086	0.972127
